# gp130/STAT3 signaling is required for homeostatic proliferation and anabolism in postnatal growth plate and articular chondrocytes

**DOI:** 10.1101/2021.10.12.464120

**Authors:** Nancy Q. Liu, Yucheng Lin, Liangliang Li, Jinxiu Lu, Dawei Geng, Jiankang Zhang, Tea Jashashvili, Zorica Buser, Jenny Magallanes, Jade Tassey, Ruzanna Shkhyan, Arijita Sarkar, Noah Lopez, Liming Wang, Frank A. Petrigliano, Ben Van Handel, Karen Lyons, Denis Evseenko

## Abstract

Growth of long bones and vertebrae is maintained postnatally by a long-lasting pool of progenitor cells. Little is known about the molecular mechanisms that regulate the output and maintenance of the cells that give rise to mature cartilage. Here we demonstrate that postnatal chondrocyte-specific deletion of a transcription factor Stat3 results in severely reduced proliferation coupled with increased hypertrophy, growth plate fusion, stunting and signs of progressive dysfunction of the articular cartilage. This effect is dimorphic, with females more strongly affected than males. Chondrocyte-specific deletion of the IL-6 family cytokine receptor gp130, which activates Stat3, phenocopied Stat3^-^deletion; deletion of Lifr, one of many co-receptors that signals through gp130, resulted in a milder phenotype. These data define a new molecular circuit that regulates chondrogenic cell maintenance and output and reveals a novel, hitherto unrecognized function of IL-6 cytokines in the skeletal system with direct implications for skeletal development and regeneration.
