## Supplemental Table 1 for "gp130/STAT3 signaling is required for homeostatic proliferation and anabolism in postnatal growth plate and articular chondrocytes"

### Sheet: Sheet1
Supplementary Table 1: Knockdown of STAT3 in human fetal chondrocytes revealed significant changes in expression of genes encoding matrix proteins. Negative fold changes indicate enrichment in control shRNA cells, while positive fold changes nominate genes enriched in STAT3 shRNA cells.
Gene symbol	p value	Fold change
AC093899.2	0.0245749	-441.095
C3orf49	2.88587e-11	-371.097
AC015802.6	0.0292134	-367.584
DND1	0.030457	-351.549
TMEM252	0.0311632	-342.995
AL121900.2	0.00545668	-339.935
AC011479.1	0.0335367	-316.805
RASD2	0.0392973	-266.098
AL049839.2	0.0447675	-229.832
Z84492.1	0.0452829	-226.861
HPCA	8.87627e-05	-217.946
SLCO1C1	0.048136	-211.56
C1QTNF9B	0.0462513	-209.483
SLC10A5	1.45939e-05	-208.559
TMEM31	1.6405e-05	-194.521
LIMS3	0.0490312	-191.821
CADM3	0.0495619	-184.34
DHH	1.27617e-07	-182.402
MEOX1	2.38728e-09	-179.451
Z83844.1	1.57149e-10	-168.773
EIF4EBP3	6.14055e-06	-140.323
XK	7.68786e-06	-132.621
GSDMC	4.39373e-06	-132.459
AC011511.1	4.7273e-05	-127.781
CTRL	0.000614289	-127.776
ASB11	0.00402523	-121.145
C10orf90	5.22746e-05	-120.777
RNF222	2.05231e-05	-107.718
C2CD4C	5.36776e-08	-107.145
FSD2	0.00497771	-101.98
ENDOU	6.42842e-06	-97.3638
TSPAN1	0.000258381	-95.8206
FAM178B	0.00545629	-85.6259
ALKAL2	0.00445486	-85.0396
SFRP4	2.50385e-07	-82.5205
H2BFM	0.00391982	-78.6034
OR7C1	0.0122145	-75.994
EREG	0.0232507	-74.5939
NPIPA2	0.00296402	-71.6262
AC009690.1	0.000328799	-69.6351
CCDC153	0.022012	-68.9038
EXOC3L1	5.97065e-06	-60.3118
TNIP3	0.0366169	-58.1239
TMEM266	9.90119e-05	-57.7594
SMPDL3B	0.000666747	-56.6255
XIRP2	0.00283049	-54.4087
TAS2R42	0.0282654	-52.6054
CAMK1G	0.0161905	-50.6842
FAM110C	0.00248157	-47.4545
SYNE4	0.00208864	-44.3479
SPN	1.84395e-05	-43.0807
ZNF66	0.00310295	-42.0923
PCP2	0.0388081	-38.6397
C1orf158	0.00919468	-37.9841
HSD17B3	0.000178508	-36.0834
LUZP2	0.0383872	-35.2606
CLDN24	0.00191727	-30.2495
CKLF-CMTM1	5.36609e-05	-29.9484
TEN1-CDK3	0.0249398	-27.4318
SPARCL1	1.07265e-10	-26.8983
TULP1	4.3108e-12	-24.7181
CHRNG	0.00724549	-23.0786
OR10K1	0.0397001	-21.8696
STPG3	0.0180884	-19.4098
MUC5B	9.12521e-09	-18.448
TRIM72	0.016197	-18.4111
AP003419.1	0.00927588	-17.9619
RETREG1	0.00277898	-17.9465
HAL	0.026268	-17.1171
CA9	1.52201e-06	-16.5011
PLG	0.000142608	-16.3697
BTBD18	0.000255744	-16.2813
C17orf113	0.000542705	-16.0053
RASGRP3	0.00693321	-15.5515
AL138752.2	0.0286385	-14.81
HS3ST4	0.0491118	-14.7762
CTXND1	3.20224e-09	-14.6154
LSMEM2	0.00883743	-13.9727
ZNF257	0.0080436	-13.7875
BNIPL	0.000152304	-13.0072
P2RY2	0.000188778	-12.9344
LSMEM1	0.00558717	-11.3029
STAB2	0.0414455	-10.9336
FRMD7	0.000834125	-10.6431
ANGPTL6	3.41015e-07	-10.597
ZCWPW2	0.030372	-10.5017
RD3	0.0282596	-10.2416
MBLAC1	0.0110827	-10.1002
CCDC144NL	0.0483038	-10.0436
ST6GALNAC5	0.020353	-9.82647
FAM217A	0.0284884	-9.60184
PNPLA3	0.00991275	-9.53146
LRRC4C	0.00137225	-9.35955
CNFN	0.017591	-9.35837
SLC16A10	0.0358748	-9.2466
NUGGC	0.0499571	-9.06909
MMP13	0.0406002	-9.0183
ALK	0.012777	-8.95239
RASD1	0.0278645	-8.93347
CERS3	0.00453332	-8.60479
MYO16	7.81503e-06	-8.54799
RAB26	0.0333423	-8.26444
CRYGS	0.0486487	-8.18012
MAOA	4.3276e-08	-8.02152
DNAH5	0.0344194	-7.94897
TCTE3	0.00792004	-7.8241
FERMT3	0.000953366	-7.72358
INHA	4.73844e-06	-7.72092
CDH15	0.0496186	-7.54468
PCDHB11	0.0114361	-7.23941
CH25H	0.0478402	-7.19299
C5AR2	0.0410278	-7.12257
AC069503.2	0.0429022	-6.9995
TAS2R31	0.0444357	-6.98902
UCP3	0.0219563	-6.81192
ABCC9	0.000481895	-6.74628
KCNC3	0.0366975	-6.72345
MEGF11	0.000552359	-6.69473
PPM1E	7.56561e-06	-6.4466
AP3B2	0.0105029	-6.43428
ZIC5	0.0059078	-6.37964
CCR10	0.037112	-6.30079
PLN	0.00667078	-6.21078
PRKAR2B	0.00217881	-6.15852
PCDHGA1	0.0125374	-6.11622
STC1	0.0271033	-6.06502
EGLN3	0.000615763	-5.86968
AGT	0.0210489	-5.76843
CSMD1	0.0172619	-5.7554
CPAMD8	0.00685998	-5.72449
STAT3	6.72205e-25	-5.6783
RNF39	0.0170971	-5.51367
MPZL2	1.66475e-08	-5.39394
AC068946.2	0.0128051	-5.24324
TREH	0.00979494	-5.23797
FAM71E1	0.0323972	-5.00638
CDH19	0.000746056	-4.8466
OSR1	0.0103643	-4.8261
SLPI	0.00109888	-4.77185
CCDC78	0.00513616	-4.686
APLN	0.0157414	-4.65707
KCNJ13	0.00487539	-4.62113
ANGPTL4	1.06354e-05	-4.51924
CACNG8	0.0272477	-4.3983
CCL2	4.42611e-15	-4.31222
SERPINA3	3.2037e-07	-4.27965
BTBD11	0.0169264	-4.25933
RNF122	3.53451e-05	-4.24017
PPARG	0.000471124	-4.21599
FOXL1	2.39938e-10	-4.19763
KIAA1211L	0.0169313	-4.17219
GREM2	0.000381608	-4.1627
ARMH1	0.0255078	-4.13781
FGD4	0.0366799	-4.07661
HIST2H3D	0.00570394	-4.04478
SCX	0.00287356	-4.04393
NDUFA4L2	0.000445453	-4.03544
BEND5	0.0261863	-3.91817
GCHFR	0.00898249	-3.90719
CISH	0.0438055	-3.90363
C11orf96	0.00014029	-3.83906
ITGB8	0.0304804	-3.82452
ST6GALNAC2	0.0140774	-3.75065
GGT5	0.00402435	-3.74092
IQCH	0.0203837	-3.70965
CBX8	0.0374608	-3.69071
PIM3	5.07262e-06	-3.67933
PRELID3A	0.0156773	-3.66467
NTF3	0.0329049	-3.65356
LMX1B	3.57401e-08	-3.53269
KIAA1257	0.0263191	-3.50021
SIRPB1	0.00799795	-3.47766
FRK	1.38103e-06	-3.47278
FGF7	1.41647e-08	-3.44474
DNAH17	0.0454813	-3.35915
KCNH5	0.00576745	-3.29895
C1QTNF1	1.60143e-07	-3.28178
TDRD6	0.0180301	-3.28161
ACVRL1	0.00239496	-3.22449
SDF2L1	0.000176111	-3.19363
THBS2	1.09412e-05	-3.18671
AC068580.4	0.00116919	-3.14815
IFITM10	0.011821	-3.11662
TMEM189-UBE2V1	0.0393956	-3.10156
CBARP	0.0389413	-3.02092
AK9	0.00248056	-3.00768
CCT6B	0.00569103	-2.99091
AC118553.2	0.00714532	-2.98896
SLC38A6	0.006039	-2.97559
CAMK2N1	0.0357049	-2.96338
CLDN15	0.000104675	-2.92425
NXPH4	0.00124298	-2.91757
PODNL1	0.0115001	-2.89733
RNASE4	0.00485381	-2.88555
KCNJ14	0.0417905	-2.87505
PBX4	9.30114e-07	-2.87095
OSMR	1.17117e-15	-2.86771
PDK1	1.04585e-05	-2.86615
DAPK2	7.15308e-05	-2.86134
FBXO2	0.027934	-2.85758
IRX3	6.35493e-05	-2.85403
GPR75	0.0100138	-2.84807
AGBL3	0.0267388	-2.82978
FGFR4	0.0337644	-2.82612
IQCK	0.0444897	-2.81784
F8	0.00232479	-2.79996
CLK4	0.00176914	-2.79985
SHROOM2	0.0117612	-2.79911
ITGA10	0.00197821	-2.79821
CEMIP2	2.92702e-19	-2.79686
REEP6	0.0123179	-2.77273
ZP3	0.00052636	-2.76985
DOC2A	0.0325788	-2.76198
ZNF550	9.86973e-06	-2.74859
ZNF420	0.000202205	-2.74569
DPPA4	0.0431055	-2.7229
CLK1	1.02661e-05	-2.70926
CENPP	0.00148404	-2.70205
PTPN20	0.000206288	-2.67128
MYO5B	0.012091	-2.66182
FOXD2	0.000393914	-2.63872
FAM53A	0.0349377	-2.61407
PLPP6	0.0252879	-2.60834
AP002495.1	0.030926	-2.58116
SORBS1	0.00221673	-2.55725
GCNA	0.0144434	-2.55561
BNIP3	1.01705e-12	-2.55223
ACAP1	0.00985835	-2.54474
FAM173B	0.000206493	-2.53829
MGP	0.00438931	-2.53257
CXCL6	0.00195793	-2.53203
GRAMD1B	0.00447535	-2.52631
GNRH1	0.00096048	-2.51871
SERPINA1	0.0183167	-2.51607
KBTBD11	0.00926185	-2.5103
OGG1	0.000190536	-2.4993
CMKLR1	0.0151329	-2.48874
SEMA3B	0.000775611	-2.479
ERG	1.06048e-05	-2.46309
TIGD5	0.0107519	-2.44599
ADCY4	0.000260063	-2.42676
HAUS7	0.00357833	-2.42431
TMEM119	0.0202942	-2.42368
DISC1	0.0240794	-2.40735
CXCL12	1.41192e-20	-2.40448
MDFI	0.000737865	-2.40304
SLC16A4	0.000168741	-2.39317
BMP2	0.0135884	-2.3907
FUT4	5.39772e-08	-2.37172
TSSK4	0.0375266	-2.36674
APOM	0.00373649	-2.35513
BCAT2	0.00153656	-2.35438
ARRDC4	0.00143262	-2.35018
TMEM150C	0.0200381	-2.34025
TDRP	0.044859	-2.34011
C10orf143	0.000571464	-2.32845
MARVELD2	0.00202232	-2.32494
PTGFR	0.017321	-2.32371
C1GALT1	3.32826e-05	-2.32067
DUSP11	8.33368e-06	-2.31747
WDYHV1	0.00464874	-2.31668
DUSP7	8.87413e-06	-2.31184
QPCTL	0.0437302	-2.30637
C13orf46	0.000170359	-2.29417
PAX8	0.0424266	-2.29325
SLC25A34	0.0428156	-2.29279
JAK3	0.00395439	-2.28887
LRP5L	0.00849869	-2.28885
HK2	2.69154e-06	-2.28333
MATN4	0.039511	-2.26353
FHL3	0.046825	-2.26236
TGFBR1	1.21012e-07	-2.26134
FAM156A	0.00457776	-2.25018
SOCS3	2.40329e-05	-2.24391
SERPINB8	0.0238471	-2.24165
MST1	0.00561826	-2.23918
STRIP2	0.0351287	-2.23373
KLF16	0.0137819	-2.23372
ZSWIM4	0.00102066	-2.22849
HMOX1	0.000575121	-2.21825
PIGT	2.20171e-09	-2.20866
GEMIN8	0.00230976	-2.20818
C3	0.00105611	-2.20604
TSPAN11	0.0321725	-2.19938
CCDC126	0.0200385	-2.1983
AKR1C1	0.000470255	-2.19428
ERVK3-1	0.00388629	-2.19104
SMOC2	0.00947831	-2.19035
KPTN	0.000620847	-2.17784
AL031281.2	3.58389e-09	-2.17032
PCDH9	8.42951e-06	-2.16781
SERPINB9	0.000288706	-2.16742
LZIC	0.0398894	-2.16557
NAMPT	0.000974197	-2.16433
B3GNT7	0.0012045	-2.16058
MSANTD2	0.0129436	-2.14928
PRKCH	0.0299933	-2.14349
RTL10	1.27212e-08	-2.13806
NAV3	0.000298131	-2.13208
FAM133B	0.0229957	-2.13065
IL1R1	0.0105712	-2.1238
SLC39A8	0.0099122	-2.12218
NEB	0.0196131	-2.11989
SORCS2	0.0020758	-2.11155
RNASET2	0.0165125	-2.10203
SENP8	0.0400332	-2.09905
PTRH2	0.000442049	-2.09691
SMIM29	0.0229082	-2.09409
SRPX2	0.00363882	-2.09337
AUH	0.000110818	-2.09281
SLC16A3	0.00248326	-2.08877
C1orf56	0.0202511	-2.08687
COL27A1	0.00621957	-2.08268
NHSL2	0.00465198	-2.08224
NPHP4	0.0282604	-2.08127
ZNF3	2.60947e-37	-2.07923
ATG16L2	0.00440442	-2.07785
HIF1A	3.24133e-12	-2.07269
HRH1	0.020913	-2.06973
SBNO2	2.27789e-08	-2.06932
KCTD11	0.00215535	-2.06864
SAMD14	0.0218137	-2.05889
ZNF891	0.00134457	-2.05464
COLEC12	8.21125e-05	-2.05444
PCBP3	0.0299761	-2.04802
GDPD3	0.00290615	-2.04268
NNMT	6.03017e-11	-2.0402
ABHD17C	0.014591	-2.03904
SLC7A2	0.0422891	-2.03601
SPACA6	0.0198791	-2.03059
GTF2H2	0.0166941	-2.03021
REL	0.0261266	-2.02591
NAT9	4.90001e-12	-2.02356
PTGER2	0.0449787	-2.02081
COL21A1	0.0165128	-2.01656
RTL1	0.00427278	-2.0164
MLANA	0.034433	-2.0153
S1PR2	5.26526e-06	-2.01278
DUSP14	0.0394871	-2.01239
AP4B1	3.55363e-07	-2.0053
JMJD7-PLA2G4B	0.0247321	-1.99887
TNFAIP2	1.28481e-05	-1.99777
TMEM136	0.0100042	-1.99675
MFAP4	0.0203934	-1.99649
RABL2A	8.78973e-05	-1.99114
TBC1D2	0.0431769	-1.98994
NAIP	0.00140446	-1.98416
ZNF776	2.33443e-05	-1.98348
ENO2	7.90393e-05	-1.97997
RIN1	0.000750295	-1.97807
NAA35	0.0477303	-1.97749
ZC3H12C	3.08097e-06	-1.97572
LAMA5	0.00623325	-1.97131
SPTSSA	0.0159477	-1.97092
RELB	0.00104449	-1.96796
ABCC3	0.000729661	-1.96746
MFHAS1	0.00355523	-1.9672
PTPRU	7.3412e-17	-1.96471
RNF166	0.0153344	-1.96147
CCDC36	0.000600518	-1.96002
PCDHGB3	0.0463326	-1.95549
NANOS1	0.0193999	-1.95369
SMIM12	0.0455102	-1.95227
SYNGR1	0.039656	-1.95018
2018-03-01	0.0422778	-1.95005
N4BP2	0.000701143	-1.94182
MYO15B	0.0110179	-1.93709
NOD1	8.69618e-13	-1.93633
C6orf203	6.31173e-05	-1.93435
B4GALNT3	0.000658668	-1.9331
ZNF700	0.00146858	-1.93305
RHOBTB2	0.00816226	-1.9248
LUM	0.0291816	-1.92265
CELSR3	0.000249709	-1.92235
SLC2A1	0.00999885	-1.91849
PLLP	0.0376755	-1.91823
IL1RAP	0.00402053	-1.91667
GHRL	0.0306743	-1.91168
MIA	0.0123688	-1.91148
CBLB	0.00275796	-1.90992
LCAT	0.0101589	-1.90875
LACTB2	0.0110111	-1.90809
C22orf39	0.0320707	-1.90756
AMPD2	7.2175e-07	-1.90499
IER5L	1.69287e-05	-1.90289
PCDHGC5	0.0102839	-1.90074
COL15A1	0.0454081	-1.89368
KCTD21	5.41788e-06	-1.89312
TRIM52	9.66544e-12	-1.89118
VGLL3	1.74973e-12	-1.8903
DAAM2	0.0131353	-1.89005
ZNF276	0.00895537	-1.88845
SERTAD1	8.79456e-05	-1.87672
SOX8	0.00303912	-1.8766
PCDHGA10	1.6906e-15	-1.87577
P4HA1	1.34721e-05	-1.87547
CARF	0.00397243	-1.87305
BEND6	0.000511003	-1.86681
ITIH6	0.036517	-1.86637
FAM162A	8.17958e-06	-1.86421
ISLR	6.64427e-06	-1.86397
TAF1D	3.66314e-05	-1.86285
RAB40B	0.0111209	-1.86122
TRMT44	0.000872023	-1.86073
ATG101	7.21498e-06	-1.85734
THEM4	0.0186341	-1.85586
EFNB1	0.0406778	-1.85586
TENM4	0.00471234	-1.84551
ST3GAL1	0.00457919	-1.84277
OFD1	0.0346933	-1.8377
MNT	4.87018e-07	-1.8377
KSR1	0.00406489	-1.83099
PFKFB3	4.5343e-07	-1.82675
CHST15	0.000985446	-1.82254
GMDS	2.51378e-06	-1.82062
DSEL	0.0129558	-1.82009
L2HGDH	0.0308454	-1.81819
CTF1	0.0216425	-1.81551
ZFAND2A	0.0219424	-1.81461
C9orf131	0.0406572	-1.81294
POLR2H	0.0225668	-1.81273
GHDC	0.000421568	-1.81232
PLPP3	0.0445871	-1.81204
MTURN	0.00898994	-1.81175
ZNF707	0.000472099	-1.80984
EPAS1	0.000149504	-1.80621
GYS1	5.28265e-10	-1.80097
SIAE	0.0446959	-1.79665
ERF	0.00093369	-1.79419
MATN3	0.000725817	-1.7941
METTL26	0.00688627	-1.79375
MALSU1	0.0001497	-1.79021
PXMP2	0.0446002	-1.78991
NPIPB4	0.0432425	-1.78906
PUS3	9.16248e-06	-1.78647
KLF5	0.0259624	-1.78096
MED9	0.0183616	-1.78088
PPIP5K1	0.0256536	-1.7776
EVA1B	0.000181368	-1.77721
ACADSB	0.00255256	-1.77642
ARHGEF25	0.0464327	-1.77476
FAM20C	0.00649642	-1.77177
ANPEP	0.0062519	-1.77049
ETV6	0.00214828	-1.76634
ZNF79	0.011281	-1.76536
ZNF667	0.0172463	-1.76183
RASSF8	1.46384e-15	-1.76096
MOSMO	0.0253464	-1.75791
CHRDL2	0.0320983	-1.75653
TANGO2	0.00661412	-1.7551
ZNF417	0.0302656	-1.75198
MT-CYB	0.0146791	-1.74895
LMBR1L	0.0126326	-1.74722
TMEM255B	0.00141035	-1.7467
TSPOAP1	0.00492186	-1.74422
PPP1R3B	0.0248429	-1.74081
ERMP1	0.00507988	-1.73862
RWDD2A	0.00785464	-1.73672
IQCN	0.000290936	-1.73546
KDM4C	1.02799e-07	-1.7338
COL2A1	0.0329626	-1.73284
SUFU	1.37203e-07	-1.73145
GPR162	0.00897121	-1.72925
PPRC1	1.44326e-06	-1.72624
MAGED4	0.00765605	-1.72588
NIPA1	0.000231658	-1.72205
NLGN4X	0.0174933	-1.72161
CCDC149	2.18753e-08	-1.71986
TGIF2	0.0041094	-1.71903
SMIM3	0.0432339	-1.71893
SSH1	0.00328183	-1.71644
DTWD1	1.01805e-05	-1.71464
SOBP	0.0248763	-1.71122
MT-CO2	0.00380468	-1.71043
MAF	0.0364304	-1.70924
PRRX2	3.56436e-05	-1.70767
AGO2	3.82028e-05	-1.70322
BACH2	0.0460269	-1.70052
MT-ATP6	0.000734165	-1.70013
HDHD5	0.012215	-1.69866
MT-CO1	0.00876536	-1.69805
ZFP36L2	0.0151432	-1.69804
BCAR1	7.7316e-11	-1.69487
SHANK3	6.30983e-05	-1.6927
MIF	0.0026774	-1.69194
CSRNP1	0.0122206	-1.68701
ZBED4	0.0461253	-1.68581
RRNAD1	0.047481	-1.6832
TPD52L1	0.0370643	-1.68097
LRRC4	0.00890605	-1.68042
SMAP2	5.01569e-06	-1.68021
MAP3K14	0.0380714	-1.67976
BCL3	1.87202e-06	-1.67733
ENG	0.0272931	-1.67642
TPST2	0.0130826	-1.67641
ARID5B	0.022828	-1.67325
ANKMY1	0.031725	-1.66997
STAG3	0.0123404	-1.66901
FAM172A	0.000398799	-1.66901
PRPSAP2	0.0328765	-1.66658
CACNA1A	0.020684	-1.66586
ZNF622	0.035879	-1.66255
ENAH	0.0191139	-1.66219
XPA	8.79914e-05	-1.66149
IL13RA1	0.0133957	-1.66041
CMYA5	0.0356105	-1.66013
GEMIN5	0.00152106	-1.65502
CNST	0.00214247	-1.65247
DMPK	7.48978e-05	-1.65218
GPI	0.00040164	-1.64604
OSGEP	0.0172618	-1.64586
PSD4	9.54703e-10	-1.64245
KLF9	0.00360953	-1.63959
NFKB2	0.00249368	-1.63928
IL4R	0.0269346	-1.63797
ZNF555	0.0244381	-1.63735
KRBA1	0.0055346	-1.63685
C1orf50	0.00891073	-1.63558
ENOSF1	0.0293331	-1.63498
A4GALT	0.000523819	-1.62937
AJUBA	0.0397048	-1.62894
BAHCC1	0.000779403	-1.62844
ABHD15	4.79331e-05	-1.6283
RSPH3	9.54933e-11	-1.62591
TEAD3	0.0442727	-1.62483
ITPKC	0.00276655	-1.62467
PGK1	0.0269585	-1.6238
NUDT16L1	0.0149601	-1.62357
BCL6	0.0174397	-1.62256
MIPOL1	0.0443758	-1.62136
CLDN23	0.0330602	-1.61866
SLC39A14	0.00849491	-1.61836
SLC15A4	0.00400567	-1.61782
RUNX1	0.0396478	-1.61722
ACOT11	0.0203957	-1.61688
PWWP2A	0.0391429	-1.6148
DYRK2	0.00708051	-1.61446
METTL18	0.0360914	-1.61409
IFT22	0.013884	-1.61371
USP27X	0.0471882	-1.6137
KCNS1	0.030735	-1.61196
XAB2	0.0125697	-1.61141
SGMS2	2.10417e-06	-1.60959
LARP1B	0.00574533	-1.60935
SLC16A1	0.0191038	-1.60846
C14orf119	0.0165307	-1.60624
ARMC5	0.0282964	-1.60232
ZNF397	0.00748919	-1.60014
CDC42EP5	0.0498747	-1.59758
MMS19	0.0163661	-1.59741
ACAN	0.000462121	-1.59685
WIPI1	0.00796259	-1.59574
STK17B	0.0239276	-1.59554
LAMTOR5	0.0191309	-1.59542
NCK1	0.00322726	-1.59497
MAPK7	0.0410308	-1.59451
PTPRE	0.0144863	-1.59373
ELOVL1	8.87355e-07	-1.59351
ZNF778	0.0170212	-1.59247
PTGIS	0.00232856	-1.58916
ST3GAL5	0.00892939	-1.5889
MXI1	0.0232523	-1.58646
MAP3K6	0.0149206	-1.58565
STARD10	0.0290224	-1.58553
DENND4B	5.17621e-06	-1.58453
DPYSL2	0.00180327	-1.58249
TMEM200A	9.04952e-07	-1.58147
CNTNAP1	0.005301	-1.58063
TMEM8A	0.000279133	-1.57979
NMRK1	0.00239829	-1.57922
EYA2	0.0494718	-1.57516
LRRC8A	3.05991e-06	-1.5749
RCN1	0.0277897	-1.57435
ZNF440	0.000551275	-1.573
MT-ND4	0.0148228	-1.5727
RPS6KA1	0.0498422	-1.57193
C1orf198	0.00225099	-1.56785
SLC35B2	0.00549378	-1.5659
ANKZF1	0.00654807	-1.56485
DCN	0.0123953	-1.56438
SLC12A9	0.0403252	-1.56425
DPM2	0.0267107	-1.56332
ADARB1	0.0248719	-1.56269
NLK	0.00324228	-1.56177
EMG1	0.000403543	-1.5617
KIAA0895L	0.0089753	-1.56051
PARP8	0.0192795	-1.55748
COL8A1	0.00580284	-1.55629
PDE4A	0.0421379	-1.55542
LDHA	2.63816e-05	-1.55277
ANTXR2	0.00121019	-1.55158
RAPH1	0.00809366	-1.55139
LRP8	4.56249e-05	-1.55064
SPINT2	0.0346267	-1.55031
PQLC1	0.0311734	-1.54899
GOSR2	0.00855708	-1.54611
COL16A1	0.0493348	-1.5458
DHPS	0.0484017	-1.54034
TMEM201	0.0228173	-1.53974
TBL2	0.000249372	-1.53971
PHLDB1	0.000177407	-1.53935
NFIL3	0.034077	-1.53878
MAGI1	5.80942e-07	-1.53861
TCF7L1	1.66675e-05	-1.53855
FUT11	0.0302864	-1.53675
VKORC1	8.88944e-21	-1.53563
SRR	0.028625	-1.5347
PTGES2	0.0149683	-1.53397
SIX1	0.0332858	-1.53213
DCTN4	0.0409853	-1.53158
CAB39	6.22215e-06	-1.53153
HOXC8	0.0393215	-1.53124
RTL8A	0.000696607	-1.53093
ZADH2	0.000900221	-1.52822
PIAS2	1.1794e-06	-1.52773
FBXO30	0.000940749	-1.52658
FBXO17	3.95797e-06	-1.52601
LAMB1	0.0453274	-1.52601
KDM3A	0.0248256	-1.52555
TESK1	7.97369e-08	-1.52424
ZSWIM6	0.000363212	-1.52408
ZC3H10	0.00237926	-1.5238
HDAC4	0.0374812	-1.52195
MRPL45	0.0133298	-1.52144
GABPB1	0.0259035	-1.51825
PXDC1	0.000154979	-1.51705
ROR2	0.0229516	-1.51281
OLFML2B	0.00212472	-1.51125
HIVEP3	0.00025526	-1.50946
SAMD4A	6.07644e-09	-1.50944
KLF13	0.00861437	-1.5087
MEX3C	0.0335524	-1.50864
TIAM1	0.000658703	-1.50608
SH3GL1	0.0269935	-1.50484
SLC25A37	0.0470121	-1.50375
NDUFV3	0.00322924	-1.50035
GPN1	0.00898311	1.50023
ATF4	1.55068e-08	1.50053
AAMDC	0.0326516	1.50461
PARP2	0.000388866	1.50532
PCSK7	0.0119575	1.50548
RAD17	0.00088694	1.50617
NIPA2	0.0377405	1.5064
NUB1	0.0304456	1.51016
MRPS26	0.00983099	1.51087
UFL1	0.000161041	1.51193
DRG2	0.0244023	1.51325
IPO13	0.0333335	1.51479
SLAIN2	0.000181407	1.51521
CFL2	0.00638984	1.51575
ATP5PB	0.0056439	1.51581
LIG1	0.0448428	1.51587
OSTM1	0.0335229	1.51612
CEP78	1.65964e-06	1.51765
ETV3	0.0281119	1.51795
NDUFB8	0.0307918	1.51809
CD82	0.00505305	1.51853
KLHL2	0.0254934	1.51875
LYSMD1	0.0215687	1.52145
NSMCE2	3.18465e-10	1.52238
TAPBP	8.52283e-05	1.52354
PSMA4	0.00246561	1.52387
MAST3	0.0132087	1.52402
NUP155	0.000912245	1.52451
MCM6	0.00833146	1.52629
DNPEP	0.0279903	1.52867
RGL1	0.031372	1.53235
PARP16	2.62854e-06	1.53389
SUPV3L1	0.0101067	1.53411
GSTK1	7.25975e-15	1.53417
PEAR1	0.0434289	1.53509
ST8SIA4	0.00216566	1.53589
MSI1	0.0275882	1.53903
PSMB5	0.000630186	1.53979
HERPUD1	3.44841e-13	1.54147
TTC8	0.00890973	1.54274
NUTF2	0.00392447	1.54728
HACD4	0.0410973	1.54753
NUP188	6.43345e-09	1.54929
C3orf18	0.0484578	1.54955
LAMA2	0.00217559	1.55008
SNUPN	0.00680949	1.55276
SOD1	0.00124391	1.5552
ZRSR2	0.001326	1.55607
VANGL1	0.00405881	1.55611
BMI1	2.40512e-07	1.55655
ZFP90	0.021345	1.55879
IL17D	0.0376355	1.55903
CBFA2T2	0.0457516	1.56067
BCL2L13	0.00260095	1.56167
IFT74	0.0163592	1.56249
METTL4	0.0250444	1.56365
ARHGAP29	0.0122613	1.5657
KATNB1	0.00015768	1.56594
QSOX2	0.0425325	1.56847
MKNK2	1.08355e-05	1.57242
RALGPS2	0.0214765	1.57282
SPIN4	0.0254123	1.57346
PPP2R5D	0.030792	1.57506
MBIP	1.97646e-06	1.58045
ATP6V1H	0.000775839	1.58133
MAK16	0.00111456	1.58179
NEURL4	0.00571596	1.58237
MPP1	0.0456138	1.58243
FOXO4	0.0191979	1.58625
HAUS2	0.00694753	1.58717
PRELID1	0.00394808	1.58912
PSME1	0.000137756	1.5916
NAP1L4	0.00227894	1.59357
NUP107	0.0195715	1.5955
SNAPC4	0.00154565	1.5998
AC009336.2	0.0348953	1.59985
MYL6	0.0206238	1.60237
SPATA7	0.000371439	1.60439
CDH24	0.00691962	1.60449
KIF13B	0.0296772	1.60638
TIMM9	0.00612029	1.60999
PFKFB2	0.000491685	1.61072
PLEKHA2	0.00373085	1.61163
CDK8	0.00806827	1.61227
DPP3	0.0477492	1.61256
ARHGEF2	3.27004e-05	1.6143
POMGNT2	0.02775	1.6146
ZNF585B	0.0246625	1.61729
MASTL	0.00048671	1.61996
COBLL1	0.00836302	1.62187
POLR2G	0.0149032	1.62347
NVL	0.0307367	1.62481
CXorf56	0.0432474	1.62646
TM9SF1	0.0321684	1.6281
SPTBN2	2.51339e-08	1.63003
PRPF3	0.00592074	1.63256
HSPA14	1.13991e-07	1.63735
SRSF7	0.000815327	1.63905
NDUFA1	0.0470712	1.64116
SNRPA1	0.0346441	1.6426
LCLAT1	0.00779119	1.64648
NAT14	0.00200607	1.65248
C1orf52	0.0321832	1.65331
APOBEC3F	0.000109584	1.66026
EML2	0.014507	1.66374
PTGR1	0.00105577	1.66534
HSPA2	0.000379482	1.66686
FOXM1	0.0292808	1.67402
RFWD3	0.00412576	1.67485
JADE2	0.000712133	1.678
PA2G4	0.0198028	1.6783
ZBTB26	0.0420627	1.67868
ATRIP	0.0323661	1.68042
CBR1	0.0253733	1.68862
DDA1	0.0260528	1.68984
LRCH2	0.0375144	1.69252
CCDC12	0.000464967	1.69309
MTIF2	0.00377347	1.69394
NUBPL	2.74822e-05	1.70132
ZNF232	0.0492697	1.70138
FAM84B	0.0431351	1.70787
MCL1	0.00898483	1.70982
TBPL1	0.00299989	1.70996
SIAH1	0.0013439	1.71084
RRM1	0.0324465	1.71367
PTPRJ	0.00815732	1.71547
MRPS7	2.70436e-05	1.71595
ZNF329	0.0245123	1.7213
ANXA1	0.00764772	1.72271
RHOB	0.0145079	1.723
DGLUCY	0.000112544	1.72312
CCNF	0.0247632	1.72327
POMK	0.00631873	1.72358
PGAP3	0.0191678	1.72374
DPH6	2.03041e-05	1.72545
MRPS16	0.00162137	1.72666
C7orf26	0.0337391	1.72766
PRMT3	0.00262125	1.72803
ANKRD42	0.000702175	1.72875
DMAC2	8.96513e-06	1.73073
METTL13	0.00725078	1.73201
TRIM26	0.00355508	1.74134
CCSAP	2.22373e-06	1.74162
DCP2	0.0303614	1.74434
CEP41	8.71305e-05	1.74523
CENPL	0.0296219	1.74607
STAT2	0.00918931	1.74648
COX19	0.0288092	1.74878
SATB1	0.0151939	1.75041
C1orf174	0.00430372	1.7532
ZC3HAV1	0.0116014	1.75594
GCAT	3.03033e-05	1.7561
MLLT10	0.0376974	1.75759
HIST1H1C	0.000146679	1.76088
PPP2R5B	0.00426536	1.76132
ZFY	0.0440297	1.77211
WEE1	0.00952476	1.77332
ARRDC3	0.00786488	1.7746
VMP1	0.0363629	1.77527
LAMA3	0.00803908	1.78265
TOPBP1	0.0020833	1.78568
ZCCHC4	0.000815182	1.78785
ACOT7	0.00299907	1.78918
RAD51C	0.0276827	1.78924
ZNF768	0.0146714	1.79354
PDE4B	0.000209929	1.79432
EXO1	0.000251694	1.79532
MCM3	0.0124187	1.79853
C21orf91	0.00100765	1.7993
HIST2H2AA3	0.034433	1.80041
LBR	1.02225e-05	1.80111
COQ9	0.00228798	1.80269
HLA-C	2.79787e-06	1.80371
LURAP1L	0.0212012	1.80479
CWC15	0.00914869	1.81004
MYRIP	0.0207865	1.81689
EFR3A	8.20659e-31	1.81726
NUPR1	0.00960299	1.81872
GOT1	8.58146e-08	1.82273
DACT1	0.0406413	1.83229
ZNF672	3.13626e-05	1.83367
ARHGAP42	5.62908e-06	1.83745
KATNAL1	6.67158e-05	1.83823
FBLIM1	0.00591596	1.83864
NBPF11	0.00680241	1.8394
MYEF2	0.026831	1.84091
BCAR3	3.19244e-11	1.84519
POP4	0.00099248	1.84921
MRPS28	0.0380567	1.84958
TYRO3	3.11811e-05	1.8502
HSD17B10	0.000835816	1.8522
LMNB1	0.043038	1.85668
CHCHD6	0.00352728	1.86174
ANAPC11	0.0112451	1.86195
BRIP1	0.0498557	1.86834
KIF18A	0.0448541	1.86929
ZNF227	0.0417335	1.87335
TOP2A	0.0243566	1.87603
CFAP20	0.0255154	1.87608
PKN3	0.0337944	1.87912
SLC35A1	0.0398613	1.87944
SEMA6C	0.0242539	1.88375
TSPAN10	0.0285284	1.88412
THSD1	0.0409956	1.8853
ANOS1	0.00317132	1.88724
HIST2H2BF	0.0440894	1.89052
TMEM26	0.00873188	1.89616
KNOP1	0.000752198	1.89906
HIST2H2AB	0.0436195	1.90455
TSC22D3	0.000384201	1.90712
TUFT1	1.70658e-08	1.90756
DYNC2LI1	0.0343239	1.9089
ARL4D	0.0430709	1.91885
NDUFB6	0.0246873	1.9232
CCHCR1	0.0389785	1.92823
ECT2	0.00863472	1.92934
MOCS2	0.0256951	1.93102
FAM111A	0.0306921	1.93694
PPOX	0.00828314	1.94124
PIN1	3.32718e-09	1.94247
SLC25A25	6.02728e-27	1.94483
PIGB	0.0481277	1.94854
TAF13	0.00175712	1.95042
TRIB1	0.000818409	1.95463
HELZ2	0.00556151	1.95631
SMC2	0.0109489	1.95974
SELENOT	6.86037e-07	1.96039
GDF15	0.0068719	1.96046
CGNL1	0.00322199	1.96078
SPDYE16	0.0283993	1.96193
MFSD6	3.82197e-13	1.96409
NDUFAF3	2.93728e-05	1.9653
CCDC85C	0.00089949	1.96794
STX1B	0.00464847	1.96876
PERP	0.00817792	1.97091
ZNF341	0.0114555	1.97099
RNF38	0.000669803	1.97273
DIAPH3	0.0185998	1.97405
BORCS7	0.0413923	1.97846
RBL1	0.0101079	1.97864
RNF19B	0.0012344	1.98326
MET	0.00170241	1.9847
ZNF138	0.0010224	1.985
HIST1H3H	0.0105884	1.98977
FAM110A	0.0042111	1.99507
DLG3	0.0266112	1.99658
PXMP4	0.0248493	1.99766
HMCES	5.17087e-05	1.99899
KIF15	0.0172498	1.99973
SCML1	0.000745964	2.00256
BIRC5	0.0128507	2.00774
ZNF107	0.00220415	2.01525
TAZ	0.0311119	2.02093
SLC25A30	0.00777833	2.02396
WDR47	0.00111367	2.02808
KIF22	0.0406128	2.02809
RUBCN	1.17467e-12	2.03675
PLK4	0.0170177	2.04064
LRRC3	0.0194399	2.04187
H2AFZ	0.0239501	2.04266
MCM10	0.0460334	2.0434
PTER	0.040744	2.04516
MTX2	0.0184123	2.04643
HIST1H3G	0.0198377	2.04783
CENPF	0.0495685	2.05269
RFC4	0.0390324	2.05288
DBF4B	0.00154695	2.06374
H2AFX	0.0160589	2.06666
CCDC157	0.0445179	2.06976
ARL6IP1	0.0313208	2.07157
CENPO	0.0176153	2.07256
INPP1	0.0215176	2.08392
BTN2A2	0.0219066	2.08403
KIFC1	2.86914e-05	2.08699
SPA17	1.20559e-05	2.09247
RAB5IF	0.0152504	2.09515
IGIP	0.0359075	2.10158
CCNL1	0.0133837	2.10444
HIST1H2AE	4.73596e-06	2.11382
HIST1H1E	1.31829e-06	2.1161
NCAPG2	0.0233195	2.12521
CDCA7	0.0417601	2.13099
DOLPP1	0.00857862	2.13208
NCAM1	0.0231715	2.13291
NAALADL1	0.0242312	2.13689
CTH	1.16994e-12	2.13874
NDUFA7	0.00809657	2.14316
PTGS2	0.0208468	2.14593
CTSK	0.0189048	2.14944
FANCA	0.00109179	2.14953
HMGB2	0.0077336	2.1551
TUSC2	0.00123937	2.15698
CLDN1	0.00371958	2.16349
BRCA2	0.0226443	2.16484
TM7SF3	9.83903e-07	2.1661
HIST1H3I	3.35589e-10	2.16655
TMEM242	0.0118204	2.17424
ATAD2	0.0212869	2.17625
ZNF438	0.00521506	2.17746
GSTZ1	0.0307923	2.1784
NMI	0.00561426	2.17966
SPRY2	0.0209114	2.18001
SAMD12	5.40794e-05	2.18057
MPPED2	0.00611625	2.1834
ZNF222	0.000605531	2.1948
CLSPN	0.00032179	2.1953
PPM1B	8.70408e-23	2.20002
HIST1H2AM	0.029817	2.20009
AKR1E2	0.00300394	2.2034
PARP10	0.0443945	2.20902
MKI67	0.0127049	2.20934
RASSF3	0.000232597	2.20938
LAT	0.00557867	2.24061
HIST1H2AJ	0.0156775	2.24428
CKAP2	1.87945e-15	2.25213
HIST1H3B	0.00116095	2.25311
ZKSCAN7	0.01982	2.25372
DHX32	1.97332e-16	2.25422
SP110	0.0385248	2.26128
RFX5	0.000366472	2.26521
PEX3	4.23554e-07	2.26538
TACC3	0.000286004	2.2667
KIF2C	0.0169032	2.2735
TPX2	0.0227187	2.27598
TIMM10	0.020593	2.27742
CENPE	0.0179746	2.2879
SOCS1	0.0122969	2.29802
TXNDC17	0.00789782	2.30389
HIST1H1A	0.0215662	2.31251
IFIT5	0.000110261	2.32138
E2F6	1.74977e-05	2.32139
PPP1R3C	0.0184567	2.32559
PODXL	0.00964194	2.32587
C9orf85	0.00930445	2.33375
MOSPD2	0.000780739	2.34182
ANLN	0.00862431	2.34555
DDX60L	0.00281267	2.35
HLA-B	0.0407038	2.3523
TESK2	0.00502507	2.35347
C5orf30	0.0454098	2.3543
ZNF90	0.00473005	2.35701
BRCA1	0.0119416	2.35784
RAD18	0.000792732	2.35906
ARPC4-TTLL3	0.0480076	2.36109
RBMXL1	1.6381e-07	2.36275
TRIM69	0.00054957	2.36509
KIF18B	0.0252752	2.3682
B2M	0.0200859	2.3733
PLCB4	0.0446869	2.37552
HIST1H4C	0.0187401	2.37854
PPP1R15A	3.195e-06	2.37943
MRM3	0.0139402	2.38132
DNMT3B	0.0150839	2.38612
CDCA5	0.00041713	2.38683
NCAPG	0.00359633	2.3923
ZGRF1	0.0462653	2.39356
ARHGAP39	0.0101262	2.3957
LGALS3BP	0.000246448	2.39992
EPSTI1	0.00393681	2.41311
HIST1H2AI	0.00569657	2.42081
DDX58	0.000130023	2.4219
KNTC1	1.31707e-20	2.42696
FKBP5	1.23751e-05	2.42908
INSYN2	0.0118533	2.42976
BTN3A2	0.0245505	2.4332
KITLG	0.00183334	2.43451
CEP97	3.29675e-18	2.43505
DUSP6	0.00228578	2.4436
HAUS5	0.00365802	2.44643
GINS1	0.000407962	2.45581
KIF23	0.0378639	2.46299
HIST1H4I	0.0161855	2.46567
HIST1H2AG	2.14091e-05	2.4856
IFI35	0.0297632	2.49048
SCART1	2.30854e-06	2.497
SHPK	0.000958165	2.49745
KIF20B	1.37303e-05	2.50012
FANCI	0.000247663	2.50895
HIST1H4L	0.00978887	2.50992
DNAJC30	0.00681552	2.51632
IRF9	5.5054e-10	2.52538
TNFRSF14	0.0083131	2.52917
MORN4	0.000376543	2.53019
DTX3L	1.2594e-05	2.54035
UBE2T	0.000358129	2.54636
RAD54L	0.000480885	2.55321
SGIP1	0.0494882	2.5574
DOCK8	0.0221726	2.56262
KIF24	0.0417331	2.5696
KCTD19	0.0267326	2.57515
TMEM204	0.0368299	2.57549
CDK1	0.000904481	2.58217
AC067968.1	0.024256	2.59403
CEP152	0.00158266	2.59634
POLQ	0.0129319	2.60272
PTS	0.00629528	2.60511
GLIPR2	0.000423305	2.61182
KRT7	0.00422095	2.61873
EGF	7.41734e-05	2.62223
NDC80	0.0418197	2.63099
C3orf67	0.00826417	2.63543
STK33	0.0350856	2.63608
SCN2A	0.00573286	2.63617
DSCC1	1.37954e-11	2.63852
CCDC150	0.0470812	2.6397
RALGPS1	0.0113877	2.64284
TDRD7	0.00420255	2.6463
MYC	0.000160254	2.65062
CCNE2	0.0277097	2.65551
RHBDD2	5.75686e-06	2.656
ZDHHC23	0.000308821	2.65921
ZNF419	0.000760203	2.66316
PTCH2	0.00387534	2.66348
PARP12	0.0499766	2.66386
S1PR3	3.47166e-06	2.66762
IQCG	3.83475e-06	2.67068
PIK3IP1	0.00520756	2.68341
PNP	0.00682445	2.68384
MXD3	0.0195281	2.70416
CX3CL1	0.00037798	2.70738
SUV39H1	0.0106073	2.71472
FDX2	8.35005e-08	2.72851
DEPDC1B	0.0272122	2.73033
SPC24	0.00876337	2.74449
CENPQ	0.00299077	2.74499
LURAP1	0.0271951	2.74567
IL18	0.00261357	2.75244
BUB1B	0.00560942	2.75509
CDCA8	0.0194883	2.75637
HIST1H2BF	0.0495029	2.76703
GADD45A	5.25754e-06	2.7678
ZFP14	0.00315984	2.79645
HERC6	0.0211725	2.79757
LAP3	0.00108542	2.80358
HIST1H3C	1.67111e-11	2.80734
FO681492.1	0.0224152	2.81996
SLC47A1	0.000339233	2.82075
ZNF774	0.041677	2.82081
PSME2	3.21954e-13	2.84402
PLK1	0.00212544	2.84939
STIL	0.00284186	2.86071
XRCC2	0.0014257	2.88406
CASTOR2	0.0069934	2.88778
LHX4	0.0310581	2.89874
CCDC154	0.0357344	2.90618
ZNF737	0.0182823	2.91498
RRM2	0.00963015	2.92863
JUN	2.90379e-05	2.94504
DHX58	0.00180271	2.94769
SLC15A3	0.00277001	2.95061
CKS2	0.0157995	2.95208
TSLP	0.0154454	2.96227
PABPC3	0.000467958	2.96788
HIST1H2AL	6.79607e-06	2.99315
DDIT3	0.0023112	3.00181
HIST1H1D	1.04514e-12	3.02097
XKR6	0.0179702	3.0425
CEP128	8.22354e-06	3.06551
GNG11	0.00431971	3.07018
AP002748.4	0.00175366	3.07436
HINT2	0.000482314	3.08024
HIST1H3E	0.0237382	3.0942
FAM83D	0.000620781	3.10685
TRIM21	0.000775915	3.11949
KLHDC7B	0.0128056	3.1301
PKMYT1	0.0287902	3.13246
CD83	0.00310803	3.13908
APOL2	1.31122e-08	3.14012
ESPL1	0.0018781	3.14807
SAMD9	0.00255336	3.14901
BX255925.3	0.0030493	3.18352
ZFP36	0.00684727	3.19671
GPR137C	0.048479	3.21581
RIMBP2	0.0173171	3.21599
WDHD1	0.000210228	3.22181
CIP2A	0.00203679	3.24244
HLA-E	0.00275174	3.28796
UBE2L6	0.00186176	3.30838
HIST1H1B	0.00296928	3.31445
OSBPL3	3.18578e-08	3.34694
HLA-DPB1	0.0257395	3.34809
USP18	0.0176199	3.35211
SURF2	0.00650155	3.35319
FANCF	4.30002e-06	3.36729
FAM124A	0.0112433	3.38126
AC087632.1	0.00280958	3.4203
APOBEC3G	0.00372437	3.42678
GBP3	2.86473e-10	3.43896
RAB39B	0.0154811	3.47872
KLF6	8.52364e-19	3.4808
MBOAT1	0.0484112	3.48703
PPP5D1	0.0265759	3.48781
WNT3	0.0342144	3.49865
BLM	0.0481642	3.51017
IFIT1	0.000415921	3.51577
TMSB15B	0.000335341	3.53789
ATF3	0.00137039	3.56713
PARP9	0.00127333	3.61049
CXorf40A	0.0131636	3.63336
ZNF844	4.24291e-07	3.67081
2018-03-04	1.33684e-05	3.67369
CASP1	0.00347322	3.67436
PLK2	8.26273e-08	3.67729
SGO1	0.0226351	3.70463
HIST1H2BE	0.00752437	3.71028
CYR61	1.92426e-06	3.72484
DDX60	0.011975	3.75492
PPFIA3	0.0317373	3.77064
PIF1	3.36939e-08	3.78234
OAS3	1.20163e-05	3.87644
THEMIS2	3.39935e-06	3.92166
GRAMD2A	0.0127715	3.92877
IFIH1	0.000119839	3.94542
MELK	0.00014982	3.95017
PSMB8	0.000140747	3.97559
BATF3	0.0478432	4.00977
RGN	0.00904323	4.01328
PARP14	2.36486e-06	4.05257
SSC4D	0.001089	4.09456
EGR3	0.00383836	4.10319
IFI6	3.90307e-06	4.13186
ANGPTL1	0.00469688	4.13515
PDK4	0.0150081	4.13809
SAMHD1	0.000157505	4.18212
NPL	0.00562582	4.18858
RBM24	0.00352578	4.19925
SPTB	0.00365761	4.23227
NUDT8	0.000612019	4.25825
ARHGAP11B	0.000849382	4.32024
PPP1R32	0.0145465	4.32404
NEURL1B	1.95303e-16	4.33249
DUSP1	1.36918e-08	4.40998
HERC5	0.0032657	4.49137
PAX9	0.0293506	4.53133
CIITA	3.79596e-08	4.56796
ZNF775	0.00114143	4.56822
ZNF578	0.0201898	4.5861
STAT1	3.28188e-08	4.61562
NRG4	0.000188919	4.65343
C17orf53	0.0208313	4.65356
NFKBIZ	8.28774e-08	4.68981
AC239799.1	0.00656813	4.73179
DUSP2	0.000162892	4.74559
NKPD1	3.67802e-07	4.75691
OSR2	1.6889e-05	4.83294
CAMKMT	0.000406114	4.89144
WARS	1.55931e-16	4.8951
TAP2	7.26956e-05	4.91964
APOL4	0.0148986	5.07809
ST6GAL2	0.017662	5.19944
SAMD9L	0.00414809	5.21584
IER2	9.34586e-07	5.22982
RAD51	3.45441e-11	5.24098
KLF2	1.62421e-06	5.24112
APOL6	6.41368e-16	5.29886
SKA1	4.34082e-06	5.32466
PSMB10	0.0033851	5.35357
ISG15	4.81077e-08	5.45347
TRIM22	0.0327852	5.46815
ZNF658	5.66203e-12	5.57376
HLA-DMA	0.000399629	5.60037
WDSUB1	0.00314078	5.9102
SLFN13	0.00710535	5.9434
CNIH3	4.79389e-07	5.98049
SESN2	1.3581e-08	6.18448
PSD2	0.0297245	6.21827
MND1	9.72374e-06	6.31419
AL034430.1	0.00816239	6.39109
NTN5	0.00877493	6.43133
RAD9B	0.00877104	6.53718
IRF1	1.06991e-05	6.57059
CHAC1	2.90769e-08	6.70968
PSMB9	0.00059599	7.16326
BOLA3	0.00112614	7.1904
APOL3	8.55587e-05	7.36766
CELF5	0.00574106	7.73977
VAT1L	0.0390049	7.74868
E2F8	6.0509e-07	7.78708
MX1	3.446e-17	7.80017
NLRC5	1.29526e-10	8.29908
USHBP1	0.0274171	8.43005
RXFP4	6.96286e-15	8.63016
CMPK2	0.00373584	8.69559
XAF1	2.70262e-23	8.75017
HIST3H2BB	0.0234272	8.81813
MTRNR2L3	0.040416	9.10643
CASKIN1	0.00119708	9.11237
APOL1	0.000457429	9.42286
LMO2	0.00773638	9.443
C7orf55-LUC7L2	0.0419719	9.45911
FAM72B	0.0480235	10.1345
LMNTD2	0.0184132	10.1624
HLA-DRA	0.00042816	10.3409
TAP1	4.38442e-07	10.3706
RARRES3	0.000107	10.5799
CXCL2	0.0174897	10.5871
TNR	0.0112496	10.6547
TLR2	0.0192752	10.7778
ZNF233	7.01718e-07	10.8235
GBP2	1.76102e-06	10.8261
PLD6	0.000206126	10.8367
CD74	7.26703e-08	10.9034
RYR1	0.00929496	11.0524
EGR1	3.15489e-27	11.3026
KLHL10	0.00873616	11.6553
ZNF620	0.0291833	12.0574
AC007906.2	0.035139	12.3914
ADRA2C	0.00609145	12.985
HLA-DPA1	0.0238562	13.2653
TRPC4	0.00257403	15.0091
IFIT3	2.73128e-29	15.132
HLA-DRB1	0.0180643	15.2645
E2F2	1.51911e-06	16.0325
PPP1R1C	0.0344636	16.2155
EPHA1	0.0338595	16.6768
AL358113.1	6.78826e-10	17.1504
IFI30	0.00281863	17.3021
NCF2	4.88271e-09	17.7453
HLA-DRB5	0.00967307	17.8648
RORB	0.0162585	17.8944
EGR2	1.24696e-06	18.0086
LRRC17	0.00464042	18.029
DSCAM	0.00762235	18.6917
PATL2	0.0198055	18.695
KRT85	0.00182525	18.7113
SULT1A2	0.0321374	19.3086
GABRQ	0.0340521	19.3263
PAX5	0.00492016	19.6308
MAS1	0.00784303	19.6935
IFI44L	1.14261e-10	19.9755
GBP1	4.20437e-25	20.4261
ATP1A3	0.0250774	21.5264
GBP5	0.0103956	21.7802
FOS	3.53333e-18	21.9219
CNR2	0.0343211	22.4294
KCNE1	0.0220051	22.4395
Z83844.3	0.0140555	23.1675
CHST4	0.0290893	23.186
MAP3K19	0.00808528	23.3871
RIPOR2	0.00107221	23.4208
RHOXF2B	0.0145052	25.0068
APOBEC2	0.0274788	25.0431
ART5	2.88018e-05	26.1333
THSD8	0.0246838	26.413
CCDC178	0.00826876	27.8474
BST2	4.82936e-06	28.0657
LEKR1	0.0454182	28.5683
BICDL2	0.0079609	28.9661
AXDND1	0.000185066	28.9765
TMEM269	0.0401376	29.2999
ATP6V0D2	0.0495452	29.3545
HLA-DOA	6.85836e-06	32.6042
IFIT2	9.77507e-15	32.9069
RSAD2	0.000875945	33.7276
PPP4R4	0.00187264	33.8546
SGCG	0.0039889	34.7858
SMIM24	0.0015619	35.2039
ARHGAP30	0.00307464	38.3522
PATE4	0.0396154	39.3077
AC012213.5	0.0304299	39.4009
ETV7	0.000149062	39.54
HLA-DQA1	0.0109616	39.9147
ERBB4	0.00260498	40.4159
FCGR1B	7.37673e-05	41.4632
IGSF9	0.0404606	41.534
GRM1	0.0236225	41.7677
BATF2	0.0148074	42.0699
RAET1L	0.0319045	42.6517
PCDHA4	0.00554732	43.6794
ARHGAP9	5.99375e-07	43.9431
TMEM144	0.000314444	44.0063
RHOXF2	0.0290942	44.9713
FAM153B	0.0199216	47.1874
LRRC36	0.0020802	47.1956
LRRC3B	0.0323946	48.0018
F2	0.00464058	48.4012
FOSB	1.46539e-16	49.3172
LRRC70	0.000129161	50.7903
TAS2R10	0.0133038	55.9989
NLRC4	0.0473703	56.0073
SETSIP	0.000198599	56.182
ZNF835	0.000480916	56.9439
CDC42BPG	0.0307951	57.384
FAM186A	2.46674e-05	61.0802
UPP2	0.00970688	62.7667
PTPRC	6.77179e-05	64.2684
SYT1	0.000476388	65.0471
MSTN	0.0361101	65.6169
SMIM18	6.41339e-06	68.8055
C9orf43	0.0368351	74.6544
RNF212B	0.00531385	76.3946
AC008770.2	0.0181471	77.1109
SOSTDC1	7.63115e-07	77.6141
GBP6	0.00359064	80.1311
LRMP	0.0080975	80.6458
OTULINL	0.00115407	80.8547
NECAB2	5.97079e-05	82.5612
CA1	2.18589e-06	85.5722
SUSD4	0.0155761	87.4826
FUT1	0.0274331	90.4478
FBXO39	0.030765	91.523
SRL	0.000864263	94.4229
ITGB1BP2	0.0179177	105.122
HLA-DMB	9.80019e-07	105.464
DDX25	0.000435222	110.157
CHRM1	0.0002907	111.822
OAS2	0.00015804	112.229
ZMYND12	0.000265262	115.38
SGSM1	0.000140083	115.587
ZNF804A	3.18829e-05	122.436
PPFIA2	5.03457e-06	140.012
CLIC6	0.000591791	152.193
GBP7	3.1019e-05	155.55
IGSF1	4.02267e-06	157.695
RTP4	1.32065e-05	160.786
KDM4D	6.30517e-06	167.991
C2orf66	0.000729839	168.88
IL4I1	2.46195e-05	172.944
DKKL1	0.0488876	196.129
TULP2	1.54555e-08	200.757
AC025165.3	0.00183959	209.159
SERTM1	9.45163e-05	217.944
TSPAN15	3.62177e-06	222.509
MTUS2	1.43393e-06	223.446
NOD2	0.0450387	226.127
CES3	3.23845e-05	226.26
FAM78B	0.0444052	228.969
CNTF	4.20136e-05	250.05
KHDRBS2	0.040328	258.528
WIF1	7.47005e-09	260.874
RSC1A1	0.00122263	262.877
SMIM33	2.96222e-07	267.7
HEY2	0.00116637	271.928
AL590132.1	0.0369274	285.09
TAS1R1	7.23646e-05	311.908
TRIL	7.29589e-05	512.06
IDO1	5.20608e-08	749.709
GBP4	7.9543e-17	2249.55
